# *Vibrio aestuarianus* Clade A and Clade B isolates are associated with Pacific oyster (*Crassostrea gigas*) disease outbreaks across Ireland

**DOI:** 10.1101/2023.04.06.535062

**Authors:** Nicola M. Coyle, Ciar O’Toole, Jennifer C.L. Thomas, David Ryder, Edward J. Feil, Michelle Geary, Timothy P. Bean, Andrew Wokorac Joseph, Ava Waine, Deborah Cheslett, David W. Verner-Jeffreys

## Abstract

2.

Bacteria from the Vibrionaceae family have been implicated in mass mortalities of farmed Pacific oysters (*Crassostrea gigas*) in multiple countries, leading to substantial impairment for growth in the sector. In Ireland there has been concern that *Vibrio* have been involved in serious summer outbreaks. There is evidence that *Vibrio aestuarianus* is increasingly becoming the main pathogen of concern for the Pacific Oyster industry in Ireland. While bacteria belonging to the *Vibrio splendidus* clade are also detected frequently in mortality episodes, their role in the outbreaks of summer mortality are not well understood. To identify and characterise strains involved in these outbreaks, 43 *Vibrio* isolates were recovered from Pacific oyster summer mass mortality episodes in Ireland from 2008-2015 and these were whole genome sequenced. Among these, 25 were found to be *V. aestuarianus* (implicated in disease) and 18 *V. splendidus sensu lato* (role in disease undetermined). Two distinct clades of *V. aestuarianus* – Clade A and Clade B – were found that had previously been described as circulating within French oyster culture. The high degree of similarity between the Irish and French *V. aestuarianus* isolates points to translocation of the pathogen between Europe’s two major oyster producing countries, probably via trade in spat and other age classes. *V. splendidus* isolates were more diverse, but the data reveal a single clone of this species that has spread across oyster farms in Ireland. This underscores that *Vibrio* could be transmitted readily across oyster farms. The presence of *V. aestuarianus* Clades A and B in not only France but also Ireland adds weight to growing concern that this pathogen is spreading and impacting Pacific oyster production within Europe.

**Outcome:** Pacific oyster culture in Ireland has increasingly suffered from summer mass mortality events. Many of these mortalities in recent years have been associated with *Vibrio aestuarianus*; the role of another pathogen, *Vibrio splendidus* has, so far, remained inconclusive. Here we show that two clades of *V. aestuarianus* are circulating in Ireland, and that these are members of two clades that have previously caused extensive oyster die offs in France. Their discovery in Ireland is consistent with transport of infected oyster stock between the two countries. Although *V. splendidus-*like strains in Ireland were highly diverse, a small clonal group was detected that appears to have spread rapidly from a single source to disparate locations in Ireland. Combined, these findings highlight the appearance of a highly pathogenic *Vibrio* in Ireland, and the risk of transmission between interconnected oyster production industries in Europe.

**Data summary:** Sequences generated in this study were deposited on the NCBI. Accession number: PRJNA797364. Publicly accessed genomes are listed in Table S2.

**The authors confirm all supporting data, code and protocols have been provided within the article or through supplementary data files**.
