## Supplementary material for "*Vibrio aestuarianus* Clade A and Clade B isolates are associated with Pacific oyster (*Crassostrea gigas*) disease outbreaks across Ireland": Table S1

### Sheet: qc_all
		Assembly QC						Read QC
id	Species	total_contigs	largest_contig	total_assembly_length	GC	N50	Ns_per_100kbp	no_reads_pre_trim	av_read_l_pre_trim	cov_pre_trim	no_reads_post_trim	av_read_l_post_trim	cov_post_trim
16029	V. splendidus	49	582193	5328264	44.19	273050	0	645271	289.012	67.7116	583489	266.135	56.3819
16035	V. splendidus	38	1564941	5333167	44.18	325767	0	837614	278.265	84.6269	774195	257.984	72.5185
16037	V. splendidus	44	1054961	5395803	44.21	578430	0	871092	275.712	87.2017	823865	253.394	75.7981
16040	V. splendidus	111	470081	5677636	44.08	152610	0	669935	286.405	69.6657	615382	257.844	57.6113
16042	V. splendidus	114	472553	5761853	44.28	139083	0	676463	277.042	68.0449	630989	255.237	58.4751
16046	V. splendidus	52	611286	5489277	44.19	240621	0	664744	260.296	62.8243	581750	230.29	48.6425
16051	V. splendidus	52	907118	5328009	44.18	397070	0	613995	254.006	56.6258	471060	229.773	39.299
16052	V. splendidus	247	244739	6147242	44.07	67864	0	1158143	265.851	111.791	1010602	244.507	89.7173
16061	V. splendidus	57	622597	5358464	44.18	260229	0	1226583	261.826	116.605	1056673	240.068	92.1043
16065	V. splendidus	79	837029	5324880	44.2	183414	0	1712522	237.351	147.582	1570316	227.126	129.497
16069	V. splendidus	334	176431	6006754	44.12	43076	0	1911228	220.761	153.193	1726864	210.271	131.838
16070	V. splendidus	37	578762	5478257	44.14	295384	0	2425066	274.678	241.854	1270339	250.192	115.398
16073	V. splendidus	41	1418549	5330025	44.18	363053	0	1108308	249.004	100.201	904690	229.173	75.2783
16074	V. splendidus	74	486690	5533645	44.13	152106	0	551444	279.514	55.9642	514090	259.653	48.466
16075	V. splendidus	52	535015	4909239	43.62	193838	0	560695	281.521	57.3116	523872	245.052	46.6111
16077	V. splendidus	105	400864	5422211	44.08	122703	0	825203	259.066	77.6205	634699	235.614	54.2969
16078	V. splendidus	52	677167	5348942	44.24	237423	0	288200	291.626	30.5158	258245	271.674	25.4733
16079	V. splendidus	187	219283	5740372	44.08	79470	0	268666	289.276	28.2183	244863	265.216	23.5792
12000	V. splendidus	268	128184	5341415	44.33	42461	3	na	na	na	na	na	na
0407ZC148	V. splendidus	228	237557	5481087	44.15	46489	0	na	na	na	na	na	na
10N_222_45_C6	V. splendidus	142	235814	5589203	44.14	82988	15	na	na	na	na	na	na
10N_222_45_F4	V. splendidus	70	457750	5358582	43.71	185375	462	na	na	na	na	na	na
10N_222_46_A6	V. splendidus	145	277183	5575245	44.08	84465	7	na	na	na	na	na	na
10N_222_46_B1	V. splendidus	125	341974	5466373	44.13	118984	14	na	na	na	na	na	na
10N_222_46_B6	V. splendidus	150	235814	5588942	44.1	81497	766	na	na	na	na	na	na
10N_222_46_C2	V. splendidus	140	277122	5536146	44.1	84889	9	na	na	na	na	na	na
10N_222_46_E1	V. splendidus	148	236445	5538426	44.1	80856	12	na	na	na	na	na	na
10N_222_49_C7	V. splendidus	144	277074	5547922	44.1	84356	8	na	na	na	na	na	na
10N_222_51_B4	V. splendidus	65	343873	5593548	44.12	204583	412	na	na	na	na	na	na
10N_222_51_F8	V. splendidus	66	504588	5527052	44.15	248500	5	na	na	na	na	na	na
10N_222_51_F9	V. splendidus	64	538411	5358415	44.16	168296	14	na	na	na	na	na	na
10N_222_52_A7	V. splendidus	45	570108	5350789	44.2	221698	6	na	na	na	na	na	na
10N_222_52_F3	V. splendidus	85	422223	5788994	44.1	135258	14	na	na	na	na	na	na
10N_222_54_F7	V. splendidus	73	554756	5606923	44.05	222505	3	na	na	na	na	na	na
10N_261_45_A2	V. splendidus	52	550310	5361401	44.19	228886	350	na	na	na	na	na	na
10N_261_45_E8	V. splendidus	233	170135	5734064	44.09	69624	680	na	na	na	na	na	na
10N_261_46_B10	V. splendidus	278	173206	5842747	43.99	58078	652	na	na	na	na	na	na
10N_261_46_E9	V. splendidus	92	1115678	5925040	44.07	296189	424	na	na	na	na	na	na
10N_261_48_B5	V. splendidus	285	173958	5647752	43.66	42733	698	na	na	na	na	na	na
10N_261_48_B7	V. splendidus	64	522896	5345287	44.13	188536	285	na	na	na	na	na	na
10N_261_49_A1	V. splendidus	198	248390	5804120	44.03	91396	416	na	na	na	na	na	na
10N_261_49_C11	V. splendidus	98	274131	5574942	44.07	130766	308	na	na	na	na	na	na
10N_261_52_F2	V. splendidus	59	772398	5400741	43.71	217541	272	na	na	na	na	na	na
10N_261_54_A1	V. splendidus	107	519747	5408648	44.2	103330	371	na	na	na	na	na	na
10N_261_54_E12	V. splendidus	143	227287	5311430	44.19	67582	535	na	na	na	na	na	na
10N_261_54_F5	V. splendidus	415	89729	5500404	43.65	27041	945	na	na	na	na	na	na
10N_261_55_E11	V. splendidus	63	653460	5339872	43.72	179435	314	na	na	na	na	na	na
10N_286_45_A10	V. splendidus	742	85921	5762478	44.05	13761	1308	na	na	na	na	na	na
10N_286_45_B3	V. splendidus	74	545769	5439202	44.14	135520	410	na	na	na	na	na	na
10N_286_45_F1	V. splendidus	556	107563	5398036	43.72	18465	347	na	na	na	na	na	na
10N_286_45_F12	V. splendidus	157	223027	5539015	44.07	79477	392	na	na	na	na	na	na
10N_286_46_A4	V. splendidus	217	143222	5492758	44.05	51067	445	na	na	na	na	na	na
10N_286_46_C9	V. splendidus	65	403590	5389217	44.11	213151	385	na	na	na	na	na	na
10N_286_48_F2	V. splendidus	77	312613	5445766	44.18	155817	640	na	na	na	na	na	na
10N_286_49_F1	V. splendidus	42	574117	5369438	43.66	373616	3	na	na	na	na	na	na
10N_286_49_F5	V. splendidus	188	174962	5306568	44.17	53638	248	na	na	na	na	na	na
10N_286_51_F2	V. splendidus	137	293481	5379121	44.16	76710	413	na	na	na	na	na	na
10N_286_52_B4	V. splendidus	135	405151	5937706	44.01	123536	490	na	na	na	na	na	na
10N_286_52_C6	V. splendidus	129	331167	5642629	44.08	91313	389	na	na	na	na	na	na
10N_286_52_E3	V. splendidus	575	82236	5212972	43.86	16387	279	na	na	na	na	na	na
10N_286_52_F10	V. splendidus	44	718927	5540676	44.1	267294	387	na	na	na	na	na	na
10N_286_54_F3	V. splendidus	203	186639	5838806	44.22	61368	358	na	na	na	na	na	na
12B01	V. splendidus	26	1928397	5702234	44.06	580351	1856	na	na	na	na	na	na
12F01	V. splendidus	70	490650	5805140	44.07	187406	0	na	na	na	na	na	na
13B01	V. splendidus	129	228055	5527005	44.08	80732	1	na	na	na	na	na	na
1A01	V. splendidus	35	1207050	5766375	44.03	510335	18	na	na	na	na	na	na
1F_157	V. splendidus	525	94407	5565039	43.98	20293	7	na	na	na	na	na	na
1F_55	V. splendidus	116	221568	5732267	44.13	106088	0	na	na	na	na	na	na
1S_113	V. splendidus	60	493591	5316465	44.2	194274	0	na	na	na	na	na	na
1S_124	V. splendidus	280	138985	5262617	44.18	34264	5	na	na	na	na	na	na
1S_129	V. splendidus	83	281189	5350292	44.22	128185	0	na	na	na	na	na	na
1S_14	V. splendidus	40	1017142	5323847	44.2	249041	0	na	na	na	na	na	na
1S_146	V. splendidus	72	322129	5384964	44.19	150766	0	na	na	na	na	na	na
1S_296	V. splendidus	47	535884	5394028	44.21	246675	0	na	na	na	na	na	na
5S_101	V. splendidus	22	2565431	5453171	44.2	1679677	688	na	na	na	na	na	na
5S_122	V. splendidus	92	274827	5503948	44.12	140065	0	na	na	na	na	na	na
5S_210	V. splendidus	39	544308	5279504	44.26	313361	0	na	na	na	na	na	na
5S_226	V. splendidus	65	521674	5328665	44.22	230043	0	na	na	na	na	na	na
5S_238	V. splendidus	67	499040	5406706	44.16	198957	0	na	na	na	na	na	na
5S_245	V. splendidus	58	594518	5298000	44.19	217712	0	na	na	na	na	na	na
5S_272	V. splendidus	104	365859	5341876	44.21	99901	0	na	na	na	na	na	na
5S_279	V. splendidus	67	532975	5387455	44.15	196342	0	na	na	na	na	na	na
5S_283	V. splendidus	52	772990	5318761	44.19	183091	0	na	na	na	na	na	na
5S_57	V. splendidus	49	546708	5401162	44.1	246115	0	na	na	na	na	na	na
ATCC_33789	V. splendidus	79	258338	4954830	44.12	113850	0	na	na	na	na	na	na
BST398	V. splendidus	2	3521946	5508387	44.12	3521946	0	na	na	na	na	na	na
CECT_8714	V. splendidus	56	519272	5414248	44.18	295020	0	na	na	na	na	na	na
DSM_19640	V. splendidus	65	543707	5728726	43.93	300419	0	na	na	na	na	na	na
FF_139	V. splendidus	195	179907	5822805	44.02	69057	0	na	na	na	na	na	na
FF_144	V. splendidus	194	218672	5875598	43.82	96027	0	na	na	na	na	na	na
FF_500	V. splendidus	30	3201784	5850226	44.12	3201784	1090	na	na	na	na	na	na
FF_6	V. splendidus	293	221807	5624822	44.12	42279	7	na	na	na	na	na	na
MARa	V. splendidus	47	774231	5369816	44.42	392356	0	na	na	na	na	na	na
MOR1	V. splendidus	36	1805028	5286389	44.21	425920	0	na	na	na	na	na	na
MOR2	V. splendidus	35	1069629	5244288	44.24	586143	0	na	na	na	na	na	na
NCCB_53037	V. splendidus	65	543707	5739127	43.93	290730	0	na	na	na	na	na	na
ORI231	V. splendidus	27	2220369	5531596	44.44	1884389	175	na	na	na	na	na	na
OU02	V. splendidus	3	2131008	5716165	44.37	2022849	69	na	na	na	na	na	na
S7	V. splendidus	74	669531	5503897	44.04	217830	0	na	na	na	na	na	na
UCD_FRSSP16_15	V. splendidus	43	1061366	5373978	44.11	819026	2	na	na	na	na	na	na
UCD_SED10	V. splendidus	162	330041	5895444	44.18	96546	3	na	na	na	na	na	na
UCD_SED7	V. splendidus	53	1278966	5329879	44.11	589986	1	na	na	na	na	na	na
VaAn	V. splendidus	82	627228	5495060	44.33	131638	0	na	na	na	na	na	na
ZF_41	V. splendidus	86	515874	5733793	44.16	142344	0	na	na	na	na	na	na
ZF_90	V. splendidus	157	243539	5414227	44.18	67924	8	na	na	na	na	na	na
ZS_107	V. splendidus	54	418731	5451996	44.19	211032	0	na	na	na	na	na	na
ZS_117	V. splendidus	100	365845	5340706	44.2	120882	0	na	na	na	na	na	na
ZS_138	V. splendidus	89	283850	5332557	44.24	118551	0	na	na	na	na	na	na
ZS_139	V. splendidus	87	336911	5283111	43.58	140727	9	na	na	na	na	na	na
ZS_173	V. splendidus	56	500082	5478817	44.15	227158	0	na	na	na	na	na	na
ZS_181	V. splendidus	68	340158	5270472	44.28	197390	0	na	na	na	na	na	na
ZS_183	V. splendidus	63	477988	5341905	44.21	178544	0	na	na	na	na	na	na
ZS_185	V. splendidus	102	279080	5441309	44.16	109042	0	na	na	na	na	na	na
ZS_198	V. splendidus	82	330869	5380622	44.16	138323	0	na	na	na	na	na	na
ZS_2	V. splendidus	78	429638	5461378	44.14	126924	0	na	na	na	na	na	na
ZS_211	V. splendidus	269	198350	5535057	44.18	40778	0	na	na	na	na	na	na
ZS_213	V. splendidus	94	246553	5456227	44.18	115347	0	na	na	na	na	na	na
ZS_58	V. splendidus	77	299116	5357620	44.18	143545	0	na	na	na	na	na	na
ZS_82	V. splendidus	44	541347	5370776	44.14	229699	0	na	na	na	na	na	na
ZS_90	V. splendidus	44	541343	5370048	44.14	270214	0	na	na	na	na	na	na
16025	V. aestuarianus	168	164529	4091614	42.48	52585	0	482519	291.546	61.3969	448977	259.739	50.8964
16028	V. aestuarianus	226	190504	4066096	42.69	67121	0	1853966	202.637	163.963	1605467	194.491	136.278
16030	V. aestuarianus	192	190504	4067453	42.69	67294	0	602838	282.647	74.3653	540936	241.501	57.015
16033	V. aestuarianus	170	189333	4054045	42.71	72442	0	441311	294.214	56.6673	389717	262.631	44.6705
16034	V. aestuarianus	162	156505	4036957	42.61	55236	0	802315	268.433	93.9953	729905	247.582	78.8698
16036	V. aestuarianus	205	190504	4035788	42.71	59627	0	912994	255.716	101.895	700195	232.346	71.0034
16041	V. aestuarianus	199	190500	4033466	42.71	72480	0	1968469	209.31	179.822	1544612	199.327	134.373
16043	V. aestuarianus	182	208667	4160507	42.67	76196	0	781093	279.926	95.427	723064	261.38	82.4847
16044	V. aestuarianus	144	156885	4068949	42.61	67387	0	748599	277.508	90.6671	700251	258.069	78.8707
16048	V. aestuarianus	169	190503	4038653	42.71	77979	0	1032212	272.811	122.901	864498	246.843	93.1345
16049	V. aestuarianus	191	189274	4062956	42.7	68129	0	485100	289.265	61.2425	446533	263.025	51.2596
16050	V. aestuarianus	211	151593	4020974	42.75	54302	0	1021342	268.206	119.554	876448	247.473	94.6628
16053	V. aestuarianus	210	189437	4056049	42.73	51992	0	616731	291.506	78.4636	571218	262.182	65.3627
16054	V. aestuarianus	175	156885	4060458	42.63	56693	0	634438	282.447	78.208	574455	256.974	64.4274
16056	V. aestuarianus	243	189725	4166976	42.79	57206	0	1318411	262.225	150.886	1139367	241.762	120.22
16057	V. aestuarianus	182	290900	4025836	42.74	65634	0	595852	290.393	75.518	554533	251.931	60.9724
16058	V. aestuarianus	197	160101	4159671	42.68	67121	0	663263	282.742	81.8468	614024	259.797	69.6218
16059	V. aestuarianus	157	158946	4024641	42.63	56331	0	1000073	253.708	110.736	871254	233.315	88.7183
16060	V. aestuarianus	166	157032	4060616	42.62	57079	0	554253	279.799	67.683	500950	254.038	55.5416
16062	V. aestuarianus	191	190504	4062734	42.69	67262	0	717425	264.653	82.8663	665788	246.568	71.647
16063	V. aestuarianus	211	156882	4012731	42.67	46579	0	832979	262.14	95.2999	724677	239.98	75.9006
16066	V. aestuarianus	147	175597	4066452	42.6	57079	0	1570041	263.193	180.347	1201523	249.608	130.893
16067	V. aestuarianus	159	233426	4038251	42.71	77948	0	944186	276.523	113.95	843902	259.628	95.6243
16071	V. aestuarianus	204	177517	4063190	42.7	67121	0	na	na	na	na	na	na
26_S26	V. aestuarianus	213	150097	4065240	42.56	47489	0	na	na	na	na	na	na
KB19	V. aestuarianus	565	315882	4944852	42.68	49888	18.12	na	na	na	na	na	na
U17	V. aestuarianus	199	411356	4178644	42.6	196739	0.67	na	na	na	na	na	na
1032	V. aestuarianus	26	1716206	3560106	42.97	514505	0.7	na	na	na	na	na	na
1151	V. aestuarianus	48	1103974	3107101	42.94	672968	0.19	na	na	na	na	na	na
1308	V. aestuarianus	133	1716211	4485591	42.53	593093	3.43	na	na	na	na	na	na
7115	V. aestuarianus	35	1716204	4238453	42.8	527797	0.71	na	na	na	na	na	na
12016	V. aestuarianus	43	1776961	4246614	42.78	1042304	0.33	na	na	na	na	na	na
12055	V. aestuarianus	41	1103949	4244651	42.78	1042299	1.23	na	na	na	na	na	na
12063	V. aestuarianus	112	1017720	4497348	42.6	514556	0.58	na	na	na	na	na	na
12122	V. aestuarianus	276	662408	4858381	42.51	374968	1.36	na	na	na	na	na	na
12128	V. aestuarianus	57	1776953	4236572	42.8	1042389	1.09	na	na	na	na	na	na
12130	V. aestuarianus	72	1776953	4283294	42.77	1042315	0.68	na	na	na	na	na	na
12142	V. aestuarianus	108	1776968	4374023	42.65	1042563	0.3	na	na	na	na	na	na
