## Supplementary material for "*Vibrio aestuarianus* Clade A and Clade B isolates are associated with Pacific oyster (*Crassostrea gigas*) disease outbreaks across Ireland": Table S2

### Sheet: Sheet1
Isolate id	Isolate name	Site_of_extraction	Isolation_Source	Date_of_isolation	Sequencing_Level	BioProject	V_aes_clade
V. aestuarianus – (Goudenge et al)
01032	01_032	Argenton, Brittany, France	Oyster	2001	Contig	PRJEB5902	Clade A
01151	01_151	La Trinite, Brittany, France	Oyster	2001	Contig	PRJEB5903	Clade A
07115	07_115	Brittany, France	Oyster	2007	Contig	PRJEB5905	Clade A
12016	12_016	La Tremblade, Charente, France	Oyster	2012	Contig	PRJEB5906	Clade A
12055	12_055	Agnas, Charente Maritime, France	Oyster	2012	Contig	PRJEB5907	Clade A
12128	12_128	Brittany, France	Oyster	2012	Contig	PRJEB5910	Clade A
12130	12_130	Agnas, Charente Maritime, France	Oyster	2012	Contig	PRJEB5911	Clade A
12142	12_142	Normandy, France	Oyster	2012	Contig	PRJEB5912	Clade A
01308	01_308	Normandy, France	Oyster	2001	Contig	PRJEB5904	Clade B
12063	12_063	Brest, Brittany, France	Oyster	2012	Contig	PRJEB5908	Clade B
12122	12_122	Brittany, France	Cockle	2012	Contig	PRJEB5909
KB19	11_KB19	Fangar Bay, Spain	Oyster	2011	Contig	PRJEB5913
U17	12_U17	Goro lagoon, Italy	Zooplankton	2011	Contig	PRJEB5914
V. splendidus – NCBI ( sourced September 2019 )
12E03	12E03	USA: MA	Filtered Seawater	Apr 2003	Scaffold	PRJNA167010
0407ZC148	0407ZC148	USA: Plum Island, MA	Zooplankton	Apr 2008	Contig	PRJNA167017
10N_222_45_C6	10N.222.45.C6	USA: Massachusetts, Nahant, Canoe Cove	Filtered Seawater	10 Aug 2010	Scaffold	PRJNA328102
10N_222_45_F4	10N.222.45.F4	USA: Massachusetts, Nahant, Canoe Cove	Filtered Seawater	10 Aug 2010	Scaffold	PRJNA328102
10N_222_46_A6	10N.222.46.A6	USA: Massachusetts, Nahant, Canoe Cove	Filtered Seawater	10 Aug 2010	Scaffold	PRJNA328102
10N_222_46_B1	10N.222.46.B1	USA: Massachusetts, Nahant, Canoe Cove	Filtered Seawater	10 Aug 2010	Scaffold	PRJNA328102
10N_222_46_B6	10N.222.46.B6	USA: Massachusetts, Nahant, Canoe Cove	Filtered Seawater	10 Aug 2010	Scaffold	PRJNA328102
10N_222_46_C2	10N.222.46.C2	USA: Massachusetts, Nahant, Canoe Cove	Filtered Seawater	10 Aug 2010	Scaffold	PRJNA328102
10N_222_46_E1	10N.222.46.E1	USA: Massachusetts, Nahant, Canoe Cove	Filtered Seawater	10 Aug 2010	Scaffold	PRJNA328102
10N_222_49_C7	10N.222.49.C7	USA: Massachusetts, Nahant, Canoe Cove	Filtered Seawater	10 Aug 2010	Scaffold	PRJNA328102
10N_222_51_B4	10N.222.51.B4	USA: Massachusetts, Nahant, Canoe Cove	Filtered Seawater	10 Aug 2010	Scaffold	PRJNA328102
10N_222_51_F8	10N.222.51.F8	USA: Massachusetts, Nahant, Canoe Cove	Filtered Seawater	10 Aug 2010	Scaffold	PRJNA328102
10N_222_51_F9	10N.222.51.F9	USA: Massachusetts, Nahant, Canoe Cove	Filtered Seawater	10 Aug 2010	Scaffold	PRJNA328102
10N_222_52_A7	10N.222.52.A7	USA: Massachusetts, Nahant, Canoe Cove	Filtered Seawater	10 Aug 2010	Scaffold	PRJNA328102
10N_222_52_F3	10N.222.52.F3	USA: Massachusetts, Nahant, Canoe Cove	Filtered Seawater	10 Aug 2010	Scaffold	PRJNA328102
10N_222_54_F7	10N.222.54.F7	USA: Massachusetts, Nahant, Canoe Cove	Filtered Seawater	10 Aug 2010	Scaffold	PRJNA328102
10N_261_45_A2	10N.261.45.A2	USA: Massachusetts, Nahant, Canoe Cove	Filtered Seawater	18 Sep 2010	Scaffold	PRJNA328102
10N_261_45_E8	10N.261.45.E8	USA: Massachusetts, Nahant, Canoe Cove	Filtered Seawater	18 Sep 2010	Scaffold	PRJNA328102
10N_261_46_B10	10N.261.46.B10	USA: Massachusetts, Nahant, Canoe Cove	Filtered Seawater	18 Sep 2010	Scaffold	PRJNA328102
10N_261_46_E9	10N.261.46.E9	USA: Massachusetts, Nahant, Canoe Cove	Filtered Seawater	18 Sep 2010	Scaffold	PRJNA328102
10N_261_48_B5	10N.261.48.B5	USA: Massachusetts, Nahant, Canoe Cove	Filtered Seawater	18 Sep 2010	Scaffold	PRJNA328102
10N_261_48_B7	10N.261.48.B7	USA: Massachusetts, Nahant, Canoe Cove	Filtered Seawater	18 Sep 2010	Scaffold	PRJNA328102
10N_261_49_A1	10N.261.49.A1	USA: Massachusetts, Nahant, Canoe Cove	Filtered Seawater	18 Sep 2010	Scaffold	PRJNA328102
10N_261_49_C11	26_S26	USA: Massachusetts, Nahant, Canoe Cove	Filtered Seawater	18 Sep 2010	Scaffold	PRJNA328102
10N_261_52_F2	10N.261.52.F2	USA: Massachusetts, Nahant, Canoe Cove	Filtered Seawater	18 Sep 2010	Scaffold	PRJNA328102
10N_261_54_A1	10N.261.54.A1	USA: Massachusetts, Nahant, Canoe Cove	Filtered Seawater	18 Sep 2010	Scaffold	PRJNA328102
10N_261_54_E12	10N.261.54.E12	USA: Massachusetts, Nahant, Canoe Cove	Filtered Seawater	18 Sep 2010	Scaffold	PRJNA328102
10N_261_54_F5	10N.261.54.F5	USA: Massachusetts, Nahant, Canoe Cove	Filtered Seawater	18 Sep 2010	Scaffold	PRJNA328102
10N_261_55_E11	10N.261.55.E11	USA: Massachusetts, Nahant, Canoe Cove	Filtered Seawater	18 Sep 2010	Scaffold	PRJNA328102
10N_286_45_A10	10N.286.45.A10	USA: Massachusetts, Nahant, Canoe Cove	Filtered Seawater	13 Oct 2010	Scaffold	PRJNA328102
10N_286_45_B3	10N.286.45.B3	USA: Massachusetts, Nahant, Canoe Cove	Filtered Seawater	13 Oct 2010	Scaffold	PRJNA328102
10N_286_45_F1	10N.286.45.F1	USA: Massachusetts, Nahant, Canoe Cove	Filtered Seawater	13 Oct 2010	Scaffold	PRJNA328102
10N_286_45_F12	10N.286.45.F12	USA: Massachusetts, Nahant, Canoe Cove	Filtered Seawater	13 Oct 2010	Scaffold	PRJNA328102
10N_286_46_A4	10N.286.46.A4	USA: Massachusetts, Nahant, Canoe Cove	Filtered Seawater	13 Oct 2010	Scaffold	PRJNA328102
10N_286_46_C9	10N.286.46.C9	USA: Massachusetts, Nahant, Canoe Cove	Filtered Seawater	13 Oct 2010	Scaffold	PRJNA328102
10N_286_48_F2	10N.286.48.F2	USA: Massachusetts, Nahant, Canoe Cove	Filtered Seawater	13 Oct 2010	Scaffold	PRJNA328102
10N_286_49_F1	10N.286.49.F1	USA: Massachusetts, Nahant, Canoe Cove	Filtered Seawater	13 Oct 2010	Scaffold	PRJNA328102
10N_286_49_F5	10N.286.49.F5	USA: Massachusetts, Nahant, Canoe Cove	Filtered Seawater	13 Oct 2010	Scaffold	PRJNA328102
10N_286_51_F2	10N.286.51.F2	USA: Massachusetts, Nahant, Canoe Cove	Filtered Seawater	13 Oct 2010	Scaffold	PRJNA328102
10N_286_52_B4	10N.286.52.B4	USA: Massachusetts, Nahant, Canoe Cove	Filtered Seawater	13 Oct 2010	Scaffold	PRJNA328102
10N_286_52_C6	10N.286.52.C6	USA: Massachusetts, Nahant, Canoe Cove	Filtered Seawater	13 Oct 2010	Scaffold	PRJNA328102
10N_286_52_E3	10N.286.52.E3	USA: Massachusetts, Nahant, Canoe Cove	Filtered Seawater	13 Oct 2010	Scaffold	PRJNA328102
10N_286_52_F10	10N.286.52.F10	USA: Massachusetts, Nahant, Canoe Cove	Filtered Seawater	13 Oct 2010	Scaffold	PRJNA328102
10N_286_54_F3	10N.286.54.F3	USA: Massachusetts, Nahant, Canoe Cove	Filtered Seawater	13 Oct 2010	Scaffold	PRJNA328102
12B01	12B01	USA: Plum Island, MA	Marine	18 Sep 2011	Scaffold	PRJNA13568
12F01	12F01				Contig	PRJNA81899
13B01	13B01				Scaffold	PRJNA318805
1A01	1A01	USA: Massachusetts, Nahant, Canoe Cove	Filtered Seawater	7 Oct 2013	Scaffold	PRJNA414740
1F_157	1F-157	USA: Massachusetts	Filtered Seawater	Sep 2006	Scaffold	PRJNA167016
1F_55	1F_55	USA: Plum Island, MA	Filtered Seawater	6 Sep 2006	Contig	PRJNA419828
1S_113	1S_113	USA: Plum Island, MA	Filtered Seawater	28 Apr 2006	Contig	PRJNA419828
1S_124	1S-124	USA: Massachusetts	Filtered Seawater	Apr 2006	Scaffold	PRJNA167018
1S_129	1S_129	USA: Plum Island, MA	Filtered Seawater	28 Apr 2006	Contig	PRJNA419828
1S_14	1S_14	USA: Plum Island, MA	Filtered Seawater	28 Apr 2006	Contig	PRJNA419828
1S_146	1S_146	USA: Plum Island, MA	Filtered Seawater	28 Apr 2006	Contig	PRJNA419828
1S_296	1S_296	USA: Plum Island, MA	Filtered Seawater	28 Apr 2006	Scaffold	PRJNA419828
5S_101	5S-101	USA: Plum Island, MA	Filtered Seawater	28 Apr 2006	Scaffold	PRJNA167013
5S_122	5S_122	USA: Plum Island, MA	Filtered Seawater	28 Apr 2006	Contig	PRJNA419828
5S_210	5S_210	USA: Plum Island, MA	Filtered Seawater	28 Apr 2006	Contig	PRJNA419828
5S_226	5S_226	USA: Plum Island, MA	Filtered Seawater	28 Apr 2006	Contig	PRJNA419828
5S_238	5S_238	USA: Plum Island, MA	Filtered Seawater	28 Apr 2006	Contig	PRJNA419828
5S_245	5S_245	USA: Plum Island, MA	Filtered Seawater	28 Apr 2006	Contig	PRJNA419828
5S_272	5S_272	USA: Plum Island, MA	Filtered Seawater	28 Apr 2006	Contig	PRJNA419828
5S_279	5S_279	USA: Plum Island, MA	Filtered Seawater	28 Apr 2006	Contig	PRJNA419828
5S_283	5S_283	USA: Plum Island, MA	Filtered Seawater	28 Apr 2006	Contig	PRJNA419828
5S_57	5S_57	USA: Plum Island, MA	Filtered Seawater	28 Apr 2006	Contig	PRJNA419828
ATCC_33789	ATCC_33789				Contig	PRJNA68619
BST398	BST398	Pacific Ocean	Filtered Seawater	30 10 2015	Complete_Genome	PRJNA481137
CECT_8714	CECT 8714	South Korea	Hemicentrotus pulcherrimus (sea urchin)	2013	Contig	PRJEB14357
DSM_19640	DSM 19640	Germany		21 Aug 2017	Contig	PRJNA412290
FF_139	FF_139	USA: Plum Island, MA	Filtered Seawater	6 Sep 2006	Contig	PRJNA419828
FF_144	FF_144	USA: Plum Island, MA	Filtered Seawater	6 Sep 2006	Contig	PRJNA419828
FF_500	FF-500	USA: Plum Island, MA	Filtered Seawater	Sep 2006	Scaffold	PRJNA167014
FF_6	FF-6	USA: Plum Island, MA	Filtered Seawater	Sep 2006	Scaffold	PRJNA167015
MARa	MARa	Spain: Marbella	Filtered Seawater	22 Nov 2013	Contig	PRJNA302718
MOR1	MOR1	Morocco: Legzira	Filtered Seawater	4 Jan 2014	Contig	PRJNA302718
MOR2	MOR2	Morocco: Legzira	Filtered Seawater	4 Jan 2014	Contig	PRJNA302718
NCCB_53037	NCCB 53037				Contig	PRJNA302718
ORI231	ORI231	USA	Filtered Seawater		Scaffold	PRJNA357136
OU02	OU02	China: Qingdao Bench	Azumapecten farreri (Farrer's scallop)	11 1 2015	Scaffold	PRJNA398250
S7	S7	Germany:Sylt	Oyster	Sep 2011	Contig	PRJNA548064
UCD_FRSSP16_15	UCD-FRSSP16_15	USA: Bodega Bay	Haliotis rufescens (sea snail)	16 Mar 2016	Contig	PRJNA322707
UCD_SED10	UCD-SED10	USA: Bodega Bay	Seagrass sediment	2015	Contig	PRJNA294195
UCD_SED7	UCD-SED7	USA: Bodega Bay	Seagrass sediment	2015	Contig	PRJNA294194
VaAn	VaAn	Greece	Mussel	2015	Contig	PRJNA349813
ZF_41	ZF_41	USA: Plum Island, MA	Filtered Seawater	6 Sep 2006	Contig	PRJNA419828
ZF_90	ZF-90	USA: Massachusetts	Filtered Seawater	Sep 2006	Scaffold	PRJNA167012
ZS_107	ZS_107	USA: Plum Island, MA	Filtered Seawater	28 Apr 2006	Contig	PRJNA419828
ZS_117	ZS_117	USA: Plum Island, MA	Filtered Seawater	28 Apr 2006	Contig	PRJNA419828
ZS_138	ZS_138	USA: Plum Island, MA	Filtered Seawater	28 Apr 2006	Contig	PRJNA419828
ZS_139	ZS-139	USA: Plum Island, MA	Filtered Seawater	28 Apr 2006	Scaffold	PRJNA167011
ZS_173	ZS_173	USA: Plum Island, MA	Filtered Seawater	28 Apr 2006	Contig	PRJNA419828
ZS_181	ZS_181	USA: Plum Island, MA	Filtered Seawater	28 Apr 2006	Contig	PRJNA419828
ZS_183	ZS_183	USA: Plum Island, MA	Filtered Seawater	28 Apr 2006	Contig	PRJNA419828
ZS_185	ZS_185	USA: Plum Island, MA	Filtered Seawater	28 Apr 2006	Contig	PRJNA419828
ZS_198	ZS_198	USA: Plum Island, MA	Filtered Seawater	28 Apr 2006	Contig	PRJNA419828
ZS_2	ZS_2	USA: Plum Island, MA	Filtered Seawater	28 Apr 2006	Contig	PRJNA419828
ZS_211	ZS_211	USA: Plum Island, MA	Filtered Seawater	28 Apr 2006	Contig	PRJNA419828
ZS_213	ZS_213	USA: Plum Island, MA	Filtered Seawater	28 Apr 2006	Contig	PRJNA419828
ZS_58	ZS_58	USA: Plum Island, MA	Filtered Seawater	28 Apr 2006	Contig	PRJNA419828
ZS_82	ZS_82	USA: Plum Island, MA	Filtered Seawater	28 Apr 2006	Contig	PRJNA419828
ZS_90	ZS_90	USA: Plum Island, MA	Filtered Seawater	28 Apr 2006	Contig	PRJNA419828
