## Supplementary material for "*Vibrio aestuarianus* Clade A and Clade B isolates are associated with Pacific oyster (*Crassostrea gigas*) disease outbreaks across Ireland": Table S3

### Sheet: Sheet1
Colocalised gene clusters	Locus tag	Gene	Start	End	Length	Type	Strand	Contig	Product
Cluster 1	12142_00446	intA_1	292075	293319	1245	CDS	Forward	gnl|XXX|12142_85	Prophage integrase IntA
	12142_00447		293754	294632	879	CDS	Reverse	gnl|XXX|12142_85	hypothetical protein
	12142_00448		295006	295650	645	CDS	Forward	gnl|XXX|12142_85	hypothetical protein
	12142_00449		295711	296394	684	CDS	Forward	gnl|XXX|12142_85	hypothetical protein
	12142_00450		296448	297047	600	CDS	Forward	gnl|XXX|12142_85	hypothetical protein
	12142_00451		297115	297309	195	CDS	Forward	gnl|XXX|12142_85	hypothetical protein
	12142_00452	rnhA_1	297390	297830	441	CDS	Forward	gnl|XXX|12142_85	Ribonuclease HI
Cluster 2	12142_00459		301266	301484	219	CDS	Forward	gnl|XXX|12142_85	hypothetical protein
	12142_00461	hsdR_1	302537	305617	3081	CDS	Forward	gnl|XXX|12142_85	Type-1 restriction enzyme R protein
	12142_00462		305610	306923	1314	CDS	Forward	gnl|XXX|12142_85	hypothetical protein
	12142_00463		306920	308131	1212	CDS	Forward	gnl|XXX|12142_85	hypothetical protein
	12142_00464		308148	309788	1641	CDS	Forward	gnl|XXX|12142_85	putative type I restriction enzymeP M protein
Cluster 3	12142_01014		587191	587433	243	CDS	Forward	gnl|XXX|12142_87	hypothetical protein
	12142_01015		587517	587768	252	CDS	Reverse	gnl|XXX|12142_87	hypothetical protein
	12142_01016		588232	588435	204	CDS	Forward	gnl|XXX|12142_87	hypothetical protein
	12142_01017	hlyB	588765	590411	1647	CDS	Forward	gnl|XXX|12142_87	Alpha-hemolysin translocation ATP-binding protein HlyB
	12142_01018	apxIB_1	590408	592534	2127	CDS	Forward	gnl|XXX|12142_87	Toxin RTX-I translocation ATP-binding protein
	12142_01019	hlyD	592527	593840	1314	CDS	Forward	gnl|XXX|12142_87	Hemolysin secretion protein D%2C chromosomal
	12142_01020		594079	597213	3135	CDS	Reverse	gnl|XXX|12142_87	hypothetical protein
	12142_01022	ompA_2	598837	599832	996	CDS	Forward	gnl|XXX|12142_87	Outer membrane protein A
	12142_01025		601740	602108	369	CDS	Reverse	gnl|XXX|12142_87	hypothetical protein
Cluster 4	12142_01030		2269	2862	594	CDS	Reverse	gnl|XXX|12142_88	hypothetical protein
	12142_01031		2949	3188	240	CDS	Reverse	gnl|XXX|12142_88	hypothetical protein
	12142_01032	ybiT_1	3622	5190	1569	CDS	Forward	gnl|XXX|12142_88	putative ABC transporter ATP-binding protein YbiT
	12142_01083	oppA_1	40964	41398	435	CDS	Forward	gnl|XXX|12142_89	Periplasmic oligopeptide-binding protein
	12142_01499		487501	488802	1302	CDS	Reverse	gnl|XXX|12142_89	hypothetical protein
	12142_01732		748326	748634	309	CDS	Forward	gnl|XXX|12142_89	hypothetical protein
Cluster 5	12142_01783		796292	796966	675	CDS	Reverse	gnl|XXX|12142_89	hypothetical protein
	12142_01784		797057	798064	1008	CDS	Reverse	gnl|XXX|12142_89	hypothetical protein
Cluster 6	12142_01791		805513	805710	198	CDS	Reverse	gnl|XXX|12142_89	hypothetical protein
	12142_01792		805710	807302	1593	CDS	Reverse	gnl|XXX|12142_89	hypothetical protein
	12142_01793		807299	807772	474	CDS	Reverse	gnl|XXX|12142_89	hypothetical protein
	12142_01794		807760	808653	894	CDS	Reverse	gnl|XXX|12142_89	hypothetical protein
	12142_01795		808657	809244	588	CDS	Reverse	gnl|XXX|12142_89	hypothetical protein
	12142_01796		809241	810689	1449	CDS	Reverse	gnl|XXX|12142_89	hypothetical protein
	12142_01797		810686	811342	657	CDS	Reverse	gnl|XXX|12142_89	hypothetical protein
	12142_01798		811339	812547	1209	CDS	Reverse	gnl|XXX|12142_89	hypothetical protein
	12142_01799		812540	812878	339	CDS	Reverse	gnl|XXX|12142_89	hypothetical protein
	12142_01800		812868	814856	1989	CDS	Reverse	gnl|XXX|12142_89	hypothetical protein
	12142_01801		815058	815339	282	CDS	Reverse	gnl|XXX|12142_89	hypothetical protein
	12142_01802		815336	815518	183	CDS	Reverse	gnl|XXX|12142_89	hypothetical protein
	12142_01803		815547	815888	342	CDS	Reverse	gnl|XXX|12142_89	hypothetical protein
	12142_01804	rrrD	815863	816453	591	CDS	Reverse	gnl|XXX|12142_89	Lysozyme RrrD
	12142_01805		816440	816640	201	CDS	Reverse	gnl|XXX|12142_89	hypothetical protein
	12142_01806		816644	816847	204	CDS	Reverse	gnl|XXX|12142_89	hypothetical protein
	12142_01807		816860	817312	453	CDS	Reverse	gnl|XXX|12142_89	hypothetical protein
	12142_01808		817309	818412	1104	CDS	Reverse	gnl|XXX|12142_89	hypothetical protein
	12142_01809		818423	819169	747	CDS	Reverse	gnl|XXX|12142_89	hypothetical protein
	12142_01810		819166	819645	480	CDS	Reverse	gnl|XXX|12142_89	hypothetical protein
	12142_01811		819642	820103	462	CDS	Reverse	gnl|XXX|12142_89	hypothetical protein
	12142_01812		820104	820487	384	CDS	Reverse	gnl|XXX|12142_89	hypothetical protein
	12142_01813		820616	821332	717	CDS	Reverse	gnl|XXX|12142_89	hypothetical protein
	12142_01814		821357	822373	1017	CDS	Reverse	gnl|XXX|12142_89	hypothetical protein
	12142_01815		822376	823317	942	CDS	Reverse	gnl|XXX|12142_89	hypothetical protein
	12142_01816		823467	825302	1836	CDS	Forward	gnl|XXX|12142_89	hypothetical protein
	12142_01817		825299	826342	1044	CDS	Forward	gnl|XXX|12142_89	hypothetical protein
	12142_01818		826339	827034	696	CDS	Reverse	gnl|XXX|12142_89	hypothetical protein
	12142_01819		827506	827715	210	CDS	Forward	gnl|XXX|12142_89	hypothetical protein
	12142_01820		827734	828276	543	CDS	Forward	gnl|XXX|12142_89	hypothetical protein
	12142_01821		828625	828876	252	CDS	Reverse	gnl|XXX|12142_89	hypothetical protein
	12142_01822		829114	829446	333	CDS	Forward	gnl|XXX|12142_89	hypothetical protein
	12142_01823		829478	829870	393	CDS	Reverse	gnl|XXX|12142_89	hypothetical protein
	12142_01824		829870	830145	276	CDS	Reverse	gnl|XXX|12142_89	hypothetical protein
	12142_01825		830159	830446	288	CDS	Reverse	gnl|XXX|12142_89	hypothetical protein
	12142_01826		830458	833403	2946	CDS	Reverse	gnl|XXX|12142_89	hypothetical protein
	12142_01827	dam_2	833400	834233	834	CDS	Reverse	gnl|XXX|12142_89	DNA adenine methylase
	12142_01828		834334	834864	531	CDS	Reverse	gnl|XXX|12142_89	hypothetical protein
	12142_01829		834997	835269	273	CDS	Reverse	gnl|XXX|12142_89	hypothetical protein
	12142_01830		835271	835675	405	CDS	Reverse	gnl|XXX|12142_89	hypothetical protein
	12142_01831		835675	836223	549	CDS	Reverse	gnl|XXX|12142_89	hypothetical protein
	12142_01832		836331	836615	285	CDS	Reverse	gnl|XXX|12142_89	hypothetical protein
	12142_01833		836627	837169	543	CDS	Reverse	gnl|XXX|12142_89	hypothetical protein
	12142_01834		837286	837498	213	CDS	Reverse	gnl|XXX|12142_89	hypothetical protein
	12142_01835		837644	838300	657	CDS	Forward	gnl|XXX|12142_89	hypothetical protein
	12142_01836		838322	839152	831	CDS	Forward	gnl|XXX|12142_89	hypothetical protein
	12142_01838		839244	839411	168	CDS	Reverse	gnl|XXX|12142_89	hypothetical protein
	12142_01839		839422	839784	363	CDS	Forward	gnl|XXX|12142_89	hypothetical protein
	12142_02007	mcpQ_3	1033010	1034641	1632	CDS	Reverse	gnl|XXX|12142_89	Methyl-accepting chemotaxis protein McpQ
	12142_02010		1036442	1037992	1551	CDS	Forward	gnl|XXX|12142_89	putative signaling protein
Cluster 7	12142_02195		1232740	1233090	351	CDS	Reverse	gnl|XXX|12142_89	hypothetical protein
	12142_02196		1233133	1233546	414	CDS	Reverse	gnl|XXX|12142_89	hypothetical protein
	12142_02442	xerC_7	1527206	1528069	864	CDS	Reverse	gnl|XXX|12142_89	Tyrosine recombinase XerC
	12142_02588		1700831	1701433	603	CDS	Forward	gnl|XXX|12142_89	hypothetical protein
Cluster 8	12142_02592	xerC_8	1703892	1704299	175823	CDS	Forward	gnl|XXX|12142_89	Tyrosine recombinase XerC
	12142_02593		1704322	1704570	249	CDS	Reverse	gnl|XXX|12142_89	hypothetical protein
	12142_02594		1704645	1705400	756	CDS	Reverse	gnl|XXX|12142_89	hypothetical protein
	12142_02595	pvuIIM	1705400	1706272	873	CDS	Reverse	gnl|XXX|12142_89	Modification methylase PvuII
	12142_02596		1706377	1706538	162	CDS	Reverse	gnl|XXX|12142_89	hypothetical protein
	12142_02597		1706535	1706756	222	CDS	Reverse	gnl|XXX|12142_89	hypothetical protein
	12142_02598		1706753	1706851	99	CDS	Reverse	gnl|XXX|12142_89	hypothetical protein
	12142_02599		1706848	1707321	474	CDS	Reverse	gnl|XXX|12142_89	hypothetical protein
	12142_02600		1707336	1708076	741	CDS	Reverse	gnl|XXX|12142_89	hypothetical protein
	12142_02601		1708080	1708859	780	CDS	Reverse	gnl|XXX|12142_89	hypothetical protein
	12142_02602		1708856	1709374	519	CDS	Reverse	gnl|XXX|12142_89	hypothetical protein
	12142_02603		1709378	1709584	207	CDS	Reverse	gnl|XXX|12142_89	hypothetical protein
	12142_02607		1712626	1713231	606	CDS	Reverse	gnl|XXX|12142_89	hypothetical protein
	12142_02608		1713231	1713671	441	CDS	Reverse	gnl|XXX|12142_89	hypothetical protein
	12142_02609		1713679	1714293	615	CDS	Reverse	gnl|XXX|12142_89	hypothetical protein
Cluster 9	12142_02727		70820	71512	693	CDS	Reverse	gnl|XXX|12142_90	hypothetical protein
	12142_02728	rep_1	71517	73004	1488	CDS	Reverse	gnl|XXX|12142_90	ATP-dependent DNA helicase Rep
	12142_02729	hin	73189	73770	582	CDS	Reverse	gnl|XXX|12142_90	DNA-invertase hin
	12142_02730		73948	74487	540	CDS	Reverse	gnl|XXX|12142_90	hypothetical protein
	12142_02731		74491	76677	2187	CDS	Reverse	gnl|XXX|12142_90	hypothetical protein
	12142_02732		76689	79148	2460	CDS	Reverse	gnl|XXX|12142_90	hypothetical protein
	12142_02733	xerC_9	79153	80508	1356	CDS	Reverse	gnl|XXX|12142_90	Tyrosine recombinase XerC
Cluster 10	12142_02900		702	920	219	CDS	Reverse	gnl|XXX|12142_92	hypothetical protein
	12142_02901		2181	2516	336	CDS	Reverse	gnl|XXX|12142_92	hypothetical protein
	12142_02902		2721	3287	567	CDS	Reverse	gnl|XXX|12142_92	hypothetical protein
	12142_02903		3977	4390	414	CDS	Reverse	gnl|XXX|12142_92	hypothetical protein
	12142_02904		4374	5258	885	CDS	Reverse	gnl|XXX|12142_92	hypothetical protein
	12142_02905		5960	6340	381	CDS	Reverse	gnl|XXX|12142_92	hypothetical protein
Cluster 11	12142_02930		30010	30813	804	CDS	Reverse	gnl|XXX|12142_92	hypothetical protein
	12142_02931		30952	31935	984	CDS	Reverse	gnl|XXX|12142_92	hypothetical protein
	12142_02932		32646	33305	660	CDS	Reverse	gnl|XXX|12142_92	hypothetical protein
	12142_02933		33449	34171	723	CDS	Reverse	gnl|XXX|12142_92	hypothetical protein
	12142_02935		36415	37056	642	CDS	Reverse	gnl|XXX|12142_92	hypothetical protein
	12142_02936		37232	37477	246	CDS	Reverse	gnl|XXX|12142_92	hypothetical protein
	12142_02937		37644	38639	996	CDS	Reverse	gnl|XXX|12142_92	hypothetical protein
	12142_02938		39321	39674	354	CDS	Reverse	gnl|XXX|12142_92	hypothetical protein
	12142_02939		40316	40600	285	CDS	Reverse	gnl|XXX|12142_92	hypothetical protein
	12142_02941	gfa	41158	41562	405	CDS	Reverse	gnl|XXX|12142_92	Glutathione-dependent formaldehyde-activating enzyme
	12142_02942		41701	41979	279	CDS	Reverse	gnl|XXX|12142_92	hypothetical protein
	12142_02943		42124	42555	432	CDS	Reverse	gnl|XXX|12142_92	hypothetical protein
	12142_02944		43944	44453	510	CDS	Forward	gnl|XXX|12142_92	hypothetical protein
Cluster 12	12142_02946		47089	47739	651	CDS	Reverse	gnl|XXX|12142_92	hypothetical protein
	12142_02947		49027	49818	792	CDS	Reverse	gnl|XXX|12142_92	hypothetical protein
Cluster 13	12142_02949		1681	2250	570	CDS	Reverse	gnl|XXX|12142_93	hypothetical protein
	12142_02951	yafN_1	2683	2934	252	CDS	Reverse	gnl|XXX|12142_93	Antitoxin YafN
	12142_02952		3690	4436	747	CDS	Reverse	gnl|XXX|12142_93	hypothetical protein
	12142_02953		4584	4886	303	CDS	Reverse	gnl|XXX|12142_93	hypothetical protein
	12142_02956		5815	6522	708	CDS	Reverse	gnl|XXX|12142_93	hypothetical protein
	12142_02958		7659	8216	558	CDS	Reverse	gnl|XXX|12142_93	hypothetical protein
	12142_02959		8360	8914	555	CDS	Reverse	gnl|XXX|12142_93	hypothetical protein
	12142_02960		10795	11034	240	CDS	Reverse	gnl|XXX|12142_93	hypothetical protein
	12142_02961		11043	11246	204	CDS	Reverse	gnl|XXX|12142_93	hypothetical protein
	12142_02962		11382	11621	240	CDS	Reverse	gnl|XXX|12142_93	hypothetical protein
	12142_02963		11817	12812	996	CDS	Reverse	gnl|XXX|12142_93	hypothetical protein
	12142_02964		12957	13583	627	CDS	Reverse	gnl|XXX|12142_93	hypothetical protein
	12142_02965		14276	15196	921	CDS	Reverse	gnl|XXX|12142_93	hypothetical protein
	12142_02967		17006	18091	1086	CDS	Reverse	gnl|XXX|12142_93	hypothetical protein
	12142_02968	nagL_2	18227	18826	600	CDS	Reverse	gnl|XXX|12142_93	Maleylpyruvate isomerase
	12142_02971	yafP	23005	23469	465	CDS	Reverse	gnl|XXX|12142_93	putative N-acetyltransferase YafP
	12142_02972		23617	24792	1176	CDS	Reverse	gnl|XXX|12142_93	hypothetical protein
	12142_02976		27569	27880	312	CDS	Reverse	gnl|XXX|12142_93	hypothetical protein
	12142_02977		27877	28569	693	CDS	Reverse	gnl|XXX|12142_93	hypothetical protein
	12142_02978		28721	29440	720	CDS	Reverse	gnl|XXX|12142_93	hypothetical protein
	12142_02979		29593	29730	138	CDS	Reverse	gnl|XXX|12142_93	hypothetical protein
	12142_02980		31226	31621	396	CDS	Reverse	gnl|XXX|12142_93	hypothetical protein
	12142_02981		31781	32353	573	CDS	Reverse	gnl|XXX|12142_93	hypothetical protein
	12142_02983		33533	34192	660	CDS	Reverse	gnl|XXX|12142_93	hypothetical protein
	12142_02984		35433	35981	549	CDS	Reverse	gnl|XXX|12142_93	hypothetical protein
	12142_02986		37219	38244	1026	CDS	Reverse	gnl|XXX|12142_93	hypothetical protein
	12142_02988		40266	40448	183	CDS	Reverse	gnl|XXX|12142_93	hypothetical protein
Cluster 14	12142_03095		155747	155977	231	CDS	Reverse	gnl|XXX|12142_93	hypothetical protein
	12142_03096		156064	156624	561	CDS	Reverse	gnl|XXX|12142_93	hypothetical protein
	12142_03138		200594	200731	138	CDS	Forward	gnl|XXX|12142_93	hypothetical protein
Cluster 15	12142_03449		550014	552425	2412	CDS	Forward	gnl|XXX|12142_93	hypothetical protein
	12142_03450		552437	552967	531	CDS	Forward	gnl|XXX|12142_93	hypothetical protein
	12142_03451	xerC_11	552967	554334	1368	CDS	Forward	gnl|XXX|12142_93	Tyrosine recombinase XerC
	12142_03452	mutT_2	554550	554942	393	CDS	Reverse	gnl|XXX|12142_93	8-oxo-dGTP diphosphatase
	12142_03453		555170	556069	900	CDS	Reverse	gnl|XXX|12142_93	hypothetical protein
	12142_03454		556608	556808	201	CDS	Reverse	gnl|XXX|12142_93	hypothetical protein
	12142_03456		559846	560529	684	CDS	Forward	gnl|XXX|12142_93	hypothetical protein
	12142_03458		561977	563086	1110	CDS	Reverse	gnl|XXX|12142_93	hypothetical protein
	12142_03459		563965	564156	192	CDS	Reverse	gnl|XXX|12142_93	hypothetical protein
	12142_03460		564435	564860	426	CDS	Forward	gnl|XXX|12142_93	hypothetical protein
	12142_03461		565082	565456	375	CDS	Reverse	gnl|XXX|12142_93	hypothetical protein
Cluster 16	12142_03901		1811	2566	756	CDS	Forward	gnl|XXX|12142_94	hypothetical protein
	12142_03902	inhA	2814	3392	579	CDS	Forward	gnl|XXX|12142_94	Isonitrile hydratase
Cluster 17	12142_03905	pld	1448	2185	738	CDS	Forward	gnl|XXX|12142_95	Phospholipase D
	12142_03906	ygeA	2329	3036	708	CDS	Forward	gnl|XXX|12142_95	Putative racemase YgeA
	12142_03909	ydaF_2	6007	6522	516	CDS	Forward	gnl|XXX|12142_95	Putative ribosomal N-acetyltransferase YdaF
	12142_03911		8344	9030	687	CDS	Forward	gnl|XXX|12142_95	hypothetical protein
	12142_03913		9901	10437	537	CDS	Forward	gnl|XXX|12142_95	hypothetical protein
	12142_03914		10587	11030	444	CDS	Forward	gnl|XXX|12142_95	hypothetical protein
	12142_03915		11205	11483	279	CDS	Reverse	gnl|XXX|12142_95	hypothetical protein
	12142_03916		13814	14569	756	CDS	Forward	gnl|XXX|12142_95	hypothetical protein
	12142_03917		14697	15254	558	CDS	Forward	gnl|XXX|12142_95	hypothetical protein
Cluster 18	12142_03918		1468	1881	414	CDS	Forward	gnl|XXX|12142_96	hypothetical protein
	12142_03919		2025	2609	585	CDS	Forward	gnl|XXX|12142_96	hypothetical protein
	12142_03920		3848	4360	513	CDS	Forward	gnl|XXX|12142_96	hypothetical protein
	12142_03929		14369	14662	294	CDS	Forward	gnl|XXX|12142_96	hypothetical protein
	12142_03934		18455	19006	552	CDS	Reverse	gnl|XXX|12142_96	hypothetical protein
	12142_03935		19006	20406	1401	CDS	Reverse	gnl|XXX|12142_96	hypothetical protein
	12142_03936		20680	21360	681	CDS	Forward	gnl|XXX|12142_96	hypothetical protein
	12142_03937		21634	21855	222	CDS	Forward	gnl|XXX|12142_96	hypothetical protein
	12142_03938		22481	22750	270	CDS	Forward	gnl|XXX|12142_96	hypothetical protein
	12142_03942		24134	24475	342	CDS	Forward	gnl|XXX|12142_96	hypothetical protein
	12142_03945		25337	25684	348	CDS	Forward	gnl|XXX|12142_96	hypothetical protein
	12142_03948		28968	29240	273	CDS	Forward	gnl|XXX|12142_96	hypothetical protein
	12142_03949		29942	30463	522	CDS	Forward	gnl|XXX|12142_96	hypothetical protein
	12142_03952		31391	31867	477	CDS	Forward	gnl|XXX|12142_96	hypothetical protein
	12142_03953		32004	32297	294	CDS	Forward	gnl|XXX|12142_96	hypothetical protein
	12142_03954		32456	33097	642	CDS	Forward	gnl|XXX|12142_96	hypothetical protein
	12142_03955		34413	34658	246	CDS	Forward	gnl|XXX|12142_96	hypothetical protein
	12142_03981		1326	1646	321	CDS	Forward	gnl|XXX|12142_97	hypothetical protein
	12142_03989		9584	9964	381	CDS	Reverse	gnl|XXX|12142_97	hypothetical protein
	12142_03991		11876	12460	585	CDS	Reverse	gnl|XXX|12142_97	hypothetical protein
	12142_03994		14756	15415	660	CDS	Reverse	gnl|XXX|12142_97	hypothetical protein
	12142_03996		19227	19985	759	CDS	Reverse	gnl|XXX|12142_97	hypothetical protein
	12142_03998		22384	22968	585	CDS	Reverse	gnl|XXX|12142_97	hypothetical protein
Cluster 19	12142_04000		25475	26197	723	CDS	Reverse	gnl|XXX|12142_97	hypothetical protein
	12142_04001		26337	26951	615	CDS	Reverse	gnl|XXX|12142_97	hypothetical protein
	12142_04007		594	845	252	CDS	Reverse	gnl|XXX|12142_98	hypothetical protein
