## Supplementary material for "*Vibrio aestuarianus* Clade A and Clade B isolates are associated with Pacific oyster (*Crassostrea gigas*) disease outbreaks across Ireland": Table S4

### Sheet: Sheet1
Region 1, total : 54 CDS. Complete match
#	CDS_POSITION	BLAST_HIT	E-VALUE
1	complement(1914588..1916705)	PHAGE_Entero_phiFL1A_NC_013646: PblA-like tail protein; PP_01890; phage(gi281416377)	2e-05
2	complement(1917034..1917162)	hypothetical; PP_01891	0
3	1917098..1917110	attL TTAAATACCTTTT	0
4	complement(1917184..1917324)	hypothetical; PP_01892	0
5	complement(1917314..1917439)	hypothetical; PP_01893	0
6	complement(1917867..1918064)	PHAGE_Vibrio_vB_VpaM_MAR_NC_019722: hypothetical protein; PP_01894; phage(gi428782736)	1e-09
7	complement(1918064..1919656)	PHAGE_Vibrio_8_NC_022747: hypothetical protein; PP_01895; phage(gi557307517)	0
8	complement(1919653..1920126)	PHAGE_Vibrio_8_NC_022747: hypothetical protein; PP_01896; phage(gi557307516)	2e-60
9	complement(1920114..1921007)	PHAGE_Vibrio_8_NC_022747: hypothetical protein; PP_01897; phage(gi557307515)	2e-105
10	complement(1921011..1921598)	PHAGE_Vibrio_8_NC_022747: putative tail fiber assembly protein; PP_01898; phage(gi557307514)	4e-13
11	complement(1921595..1923043)	PHAGE_Vibrio_8_NC_022747: putative tail fiber protein; PP_01899; phage(gi557307513)	6e-113
12	complement(1923040..1923696)	PHAGE_Vibrio_8_NC_022747: hypothetical protein; PP_01900; phage(gi557307512)	2e-83
13	complement(1923693..1924901)	PHAGE_Vibrio_8_NC_022747: hypothetical protein; PP_01901; phage(gi557307511)	7e-165
14	complement(1924894..1925232)	PHAGE_Vibrio_8_NC_022747: hypothetical protein; PP_01902; phage(gi557307510)	3e-43
15	complement(1925222..1927210)	PHAGE_Vibrio_8_NC_022747: putative tail length determinator; PP_01903; phage(gi557307509)	0
16	complement(1927412..1927693)	PHAGE_Vibrio_K139_NC_003313: hypothetical protein; PP_01904; phage(gi17975140)	2e-32
17	complement(1927690..1927872)	PHAGE_Vibrio_8_NC_022747: hypothetical protein; PP_01905; phage(gi557307508)	2e-23
18	complement(1927901..1928242)	PHAGE_Vibrio_8_NC_022747: hypothetical protein; PP_01906; phage(gi557307507)	4e-33
19	complement(1928217..1928807)	PHAGE_Vibrio_8_NC_022747: putative endolysin; PP_01907; phage(gi557307506)	1e-80
20	complement(1928794..1928994)	PHAGE_Vibrio_8_NC_022747: hypothetical protein; PP_01908; phage(gi557307505)	8e-24
21	complement(1928998..1929201)	PHAGE_Vibrio_8_NC_022747: DksA-like zinc finger domain containing protein; PP_01909; phage(gi557307504)	4e-17
22	complement(1929214..1929666)	PHAGE_Vibrio_8_NC_022747: putative tail tube protein; PP_01910; phage(gi557307503)	7e-72
23	complement(1929663..1930727)	PHAGE_Vibrio_8_NC_022747: putative tail sheath protein; PP_01911; phage(gi557307502)	2e-167
24	complement(1930777..1931523)	PHAGE_Vibrio_8_NC_022747: putative tail completion protein; PP_01912; phage(gi557307501)	2e-13
25	complement(1931520..1931999)	PHAGE_Vibrio_8_NC_022747: hypothetical protein; PP_01913; phage(gi557307500)	3e-41
26	complement(1931996..1932457)	PHAGE_Vibrio_8_NC_022747: putative head completion protein; PP_01914; phage(gi557307499)	7e-59
27	complement(1932458..1932841)	hypothetical; PP_01915	0
28	complement(1932970..1933686)	PHAGE_Vibrio_8_NC_022747: terminase endonuclease subunit; PP_01916; phage(gi557307498)	2e-86
29	complement(1933711..1934727)	PHAGE_Vibrio_8_NC_022747: capsid protein; PP_01917; phage(gi557307497)	1e-85
30	complement(1934730..1935671)	PHAGE_Vibrio_8_NC_022747: capsid-scaffolding protein; PP_01918; phage(gi557307496)	3e-88
31	1935842..1937656	PHAGE_Vibrio_8_NC_022747: terminase ATPase subunit; PP_01919; phage(gi557307495)	0
32	1937653..1938696	PHAGE_Vibrio_8_NC_022747: putative capsid portal protein; PP_01920; phage(gi557307494)	2e-134
33	complement(1938693..1939388)	PHAGE_Salmon_SPN3UB_NC_019545: hypothetical protein; PP_01921; phage(gi423262398)	8e-31
34	1939860..1940069	hypothetical; PP_01922	0
35	1940088..1940630	PHAGE_Escher_TL_2011b_NC_019445: hypothetical protein; PP_01923; phage(gi418487674)	8e-13
36	1940840..1940968	PHAGE_Vibrio_8_NC_022747: zinc-finger protein; PP_01924; phage(gi557307492)	1e-13
37	complement(1940979..1941230)	PHAGE_Vibrio_8_NC_022747: hypothetical protein; PP_01925; phage(gi557307491)	1e-11
38	1941468..1941800	PHAGE_Vibrio_8_NC_022747: hypothetical protein; PP_01926; phage(gi557307490)	7e-22
39	complement(1942224..1942499)	hypothetical protein Shewana3_4380 [Shewanella sp. ANA-3]. gi|117676317|ref|YP_863893.1|; PP_01927	2e-08
40	complement(1942513..1942800)	PHAGE_Salmon_f18SE_NC_028698: hypothetical protein; PP_01928; phage(gi966203937)	6e-21
41	complement(1942812..1945757)	PHAGE_Vibrio_8_NC_022747: putative replication protein; PP_01929; phage(gi557307488)	0
42	complement(1945754..1946587)	PHAGE_Pseudo_F116_NC_006552: DNA adenine methyltransferase; PP_01930; phage(gi56692911)	2e-65
43	complement(1946688..1947218)	PHAGE_Vibrio_8_NC_022747: putative DNA methyltransferase; PP_01931; phage(gi557307486)	6e-79
44	complement(1947215..1947349)	hypothetical; PP_01932	0
45	complement(1947351..1947572)	PHAGE_Salmon_9NA_NC_025443: hypothetical protein; PP_01933; phage(gi712913991)	3e-05
46	complement(1947625..1948029)	PHAGE_Vibrio_8_NC_022747: hypothetical protein; PP_01934; phage(gi557307483)	4e-20
47	complement(1948029..1948577)	PHAGE_Vibrio_8_NC_022747: hypothetical protein; PP_01935; phage(gi557307482)	3e-35
48	complement(1948685..1948969)	hypothetical protein VPBB_2552 [Vibrio parahaemolyticus BB22OP]. gi|433658803|ref|YP_007276182.1|; PP_01936	8e-13
49	complement(1948981..1949523)	PHAGE_Vibrio_8_NC_022747: CII protein; PP_01937; phage(gi557307480)	5e-57
50	complement(1949640..1949777)	PHAGE_Vibrio_8_NC_022747: Cox; PP_01938; phage(gi557307479)	5e-15
51	1950169..1950654	PHAGE_Vibrio_K139_NC_003313: CI; PP_01939; phage(gi17975109)	1e-58
52	1950676..1951506	hypothetical protein Abu_1874 [Arcobacter butzleri RM4018]. gi|157738096|ref|YP_001490780.1|; PP_01940	3e-05
53	complement(1951598..1951765)	hypothetical; PP_01941	0
54	1951776..1952138	hypothetical; PP_01942	0
55	1951866..1951878	attR TTAAATACCTTTT	0
56	1952119..1953141	PHAGE_Vibrio_8_NC_022747: integrase; PP_01943; phage(gi557307475)	7e-99
Region 2, total : 11 CDS. Incomplete match
#	CDS_POSITION	BLAST_HIT	E-VALUE
1	2805613..2805626	attL ACACAGATTGATAG	0
2	2813059..2813787	PHAGE_Entero_mEp460_NC_019716: integrase; PP_02714; phage(gi428782338)	2e-34
3	2813839..2814159	hypothetical protein Shew_3837 [Shewanella loihica PV-4]. gi|127514762|ref|YP_001095959.1|; PP_02715	2e-40
4	2814204..2814509	PHAGE_Stx2_c_1717_NC_011357: transposase; PP_02716; phage(gi209447152)	2e-07
5	2814569..2816122	PHAGE_Stx2_c_1717_NC_011357: transposase; PP_02717; phage(gi209447153)	1e-60
6	2816246..2816653	PHAGE_Entero_mEp460_NC_019716: integrase; PP_02718; phage(gi428782338)	2e-55
7	complement(2816676..2816924)	hypothetical; PP_02719	0
8	complement(2816999..2817754)	hypothetical protein Dd703_0021 [Dickeya dadantii Ech703]. gi|242237481|ref|YP_002985662.1|; PP_02720	3e-62
9	complement(2817754..2818626)	PHAGE_Salmon_SE2_NC_016763: DNA methylase N-4/N-6 domain protein; PP_02721; phage(gi375267272)	3e-56
10	complement(2818731..2818889)	hypothetical; PP_02722	0
11	complement(2818889..2819110)	hypothetical protein VEJY3_07410 [Vibrio sp. EJY3]. gi|375265507|ref|YP_005022950.1|; PP_02723	3e-05
12	complement(2819202..2819675)	PHAGE_Burkho_BcepGomr_NC_009447: virion protein; PP_02724; phage(gi146329983)	6e-21
13	2830643..2830656	attR ACACAGATTGATAG	0
Region 3, total : 13 CDS. Complete match
#	CDS_POSITION	BLAST_HIT	E-VALUE
1	complement(4052009..4052389)	PHAGE_Vibrio_VCY_phi_NC_016162: hypothetical protein; PP_04008; phage(gi358356481)	1e-41
2	4052557..4052697	hypothetical; PP_04009	0
3	4052709..4053980	PHAGE_Vibrio_VfO4K68_NC_002363: DNA replication initiation protein; PP_04010; phage(gi9635486)	9e-86
4	4053987..4054352	PHAGE_Vibrio_Vf33_NC_005948: hypothetical protein; PP_04011; phage(gi49248522)	4e-26
5	4054388..4054582	PHAGE_Vibrio_VCY_phi_NC_016162: hypothetical protein; PP_04012; phage(gi358356474)	3e-22
6	4054609..4054827	PHAGE_Vibrio_VCY_phi_NC_016162: hypothetical protein; PP_04013; phage(gi358356475)	1e-06
7	4054927..4056237	PHAGE_Vibrio_VCY_phi_NC_016162: minor capsid protein; PP_04014; phage(gi358356476)	2e-62
8	4056237..4056581	PHAGE_Vibrio_VCY_phi_NC_016162: hypothetical protein; PP_04015; phage(gi358356477)	1e-31
9	4056584..4057948	PHAGE_Vibrio_VCY_phi_NC_016162: Zot-like protein; PP_04016; phage(gi358356478)	1e-174
10	complement(4058478..4058924)	hypothetical protein ASU2_02620 [Actinobacillus suis H91-0380]. gi|407692116|ref|YP_006816905.1|; PP_04017	5e-07
11	complement(4058905..4059222)	hypothetical protein ASU2_02625 [Actinobacillus suis H91-0380]. gi|407692117|ref|YP_006816906.1|; PP_04018	2e-28
12	complement(4059222..4060316)	hypothetical protein ASU2_02630 [Actinobacillus suis H91-0380]. gi|407692118|ref|YP_006816907.1|; PP_04019	4e-75
13	complement(4060527..4060895)	PHAGE_Vibrio_VCY_phi_NC_016162: hypothetical protein; PP_04020; phage(gi358356480)	7e-30
