## Supplementary material for "*Vibrio aestuarianus* Clade A and Clade B isolates are associated with Pacific oyster (*Crassostrea gigas*) disease outbreaks across Ireland": Table S5

### Sheet: Sheet1
Colocalised gene clusters	Locus tag	Gene	Start	End	Length	Type	Strand	Contig	Product
	16060_00120		146612	146752	141	CDS	Forward	gnl|XXX|16060_1	hypothetical protein
	16060_00126		153705	156101	2397	CDS	Forward	gnl|XXX|16060_1	hypothetical protein
	16060_00370		24218	24430	213	CDS	Reverse	gnl|XXX|16060_4	hypothetical protein
Cluster 1	16060_01105	vspR	79952	80488	537	CDS	Forward	gnl|XXX|16060_11	Transcriptional regulator VspR
	16060_01106	radD_1	80491	81873	1383	CDS	Forward	gnl|XXX|16060_11	Putative DNA repair helicase RadD
	16060_01107		81870	82736	867	CDS	Reverse	gnl|XXX|16060_11	hypothetical protein
	16060_01108		82939	83901	963	CDS	Forward	gnl|XXX|16060_11	putative type I restriction enzymeP M protein
	16060_01110		84545	85414	870	CDS	Forward	gnl|XXX|16060_11	hypothetical protein
	16060_01112		86919	87440	522	CDS	Forward	gnl|XXX|16060_11	hypothetical protein
	16060_01388		54818	54991	174	CDS	Reverse	gnl|XXX|16060_15	hypothetical protein
	16060_01707	dctQ	15358	15666	309	CDS	Forward	gnl|XXX|16060_21	C4-dicarboxylate TRAP transporter small permease protein DctQ
	16060_01853	bcp_1	5402	5866	465	CDS	Reverse	gnl|XXX|16060_24	Peroxiredoxin Bcp
Cluster 2	16060_02361		17870	18652	783	CDS	Reverse	gnl|XXX|16060_36	hypothetical protein
	16060_02362		18697	19257	561	CDS	Reverse	gnl|XXX|16060_36	hypothetical protein
	16060_02363		19250	19972	723	CDS	Reverse	gnl|XXX|16060_36	hypothetical protein
	16060_02364		20208	20633	426	CDS	Reverse	gnl|XXX|16060_36	hypothetical protein
	16060_02365	recD2	20850	23048	2199	CDS	Reverse	gnl|XXX|16060_36	ATP-dependent RecD-like DNA helicase
Cluster 3	16060_02367		23539	23958	420	CDS	Reverse	gnl|XXX|16060_36	hypothetical protein
	16060_02368		23961	26348	2388	CDS	Reverse	gnl|XXX|16060_36	hypothetical protein
Cluster 4	16060_02512		26764	27441	678	CDS	Reverse	gnl|XXX|16060_40	hypothetical protein
	16060_02513	ompH	27615	28616	1002	CDS	Reverse	gnl|XXX|16060_40	Porin-like protein H
Cluster 5	16060_02713	nimR_1	2871	3653	783	CDS	Forward	gnl|XXX|16060_47	HTH-type transcriptional regulator NimR
	16060_02714		3687	4658	972	CDS	Reverse	gnl|XXX|16060_47	hypothetical protein
Cluster 6	16060_02716	trmL_2	6340	6855	516	CDS	Forward	gnl|XXX|16060_47	tRNA (cytidine(34)-2'-O)-methyltransferase
	16060_02717		6852	7403	552	CDS	Reverse	gnl|XXX|16060_47	hypothetical protein
	16060_02721	ugpC_3	12310	13404	1095	CDS	Reverse	gnl|XXX|16060_47	sn-glycerol-3-phosphate import ATP-binding protein UgpC
	16060_02723	araP	14354	15340	987	CDS	Reverse	gnl|XXX|16060_47	L-arabinose transport system permease protein AraP
Cluster 7	16060_02725	galR_5	16717	17724	1008	CDS	Reverse	gnl|XXX|16060_47	HTH-type transcriptional regulator GalR
	16060_02726	codB	18200	19438	1239	CDS	Forward	gnl|XXX|16060_47	Cytosine permease
	16060_02736	fliY	29584	30426	843	CDS	Forward	gnl|XXX|16060_47	L-cystine-binding protein FliY
	16060_02790		26446	26976	531	CDS	Reverse	gnl|XXX|16060_49	hypothetical protein
	16060_02990		1023	2765	1743	CDS	Reverse	gnl|XXX|16060_58	hypothetical protein
Cluster 8	16060_02993		5859	7364	1506	CDS	Reverse	gnl|XXX|16060_58	hypothetical protein
	16060_02994		7361	7591	231	CDS	Reverse	gnl|XXX|16060_58	hypothetical protein
	16060_03008		23343	23951	609	CDS	Forward	gnl|XXX|16060_58	hypothetical protein
	16060_03072		1580	1963	384	CDS	Forward	gnl|XXX|16060_62	hypothetical protein
	16060_03074		2664	2807	144	CDS	Forward	gnl|XXX|16060_62	hypothetical protein
Cluster 9	16060_03090	dpiB_2	226	912	687	CDS	Forward	gnl|XXX|16060_63	Sensor histidine kinase DpiB
	16060_03092	citD	1839	2141	303	CDS	Forward	gnl|XXX|16060_63	Citrate lyase acyl carrier protein
	16060_03093	citE	2138	3016	879	CDS	Forward	gnl|XXX|16060_63	Citrate lyase subunit beta
	16060_03094	citF	3026	4534	1509	CDS	Forward	gnl|XXX|16060_63	Citrate lyase alpha chain
Cluster 10	16060_03098		6866	7141	276	CDS	Reverse	gnl|XXX|16060_63	hypothetical protein
	16060_03099		7231	7332	102	CDS	Forward	gnl|XXX|16060_63	hypothetical protein
	16060_03100		7384	7740	357	CDS	Forward	gnl|XXX|16060_63	hypothetical protein
	16060_03101		7912	8322	411	CDS	Forward	gnl|XXX|16060_63	hypothetical protein
	16060_03102	creD	8223	8516	294	CDS	Reverse	gnl|XXX|16060_63	Inner membrane protein CreD
Cluster 11	16060_03117		123	569	447	CDS	Reverse	gnl|XXX|16060_64	hypothetical protein
	16060_03118		566	1018	453	CDS	Reverse	gnl|XXX|16060_64	hypothetical protein
	16060_03119		1030	2142	1113	CDS	Reverse	gnl|XXX|16060_64	hypothetical protein
	16060_03121	tnsA_3	3448	4350	903	CDS	Forward	gnl|XXX|16060_64	Transposon Tn7 transposition protein TnsA
	16060_03123	tnsC_3	6513	7907	1395	CDS	Forward	gnl|XXX|16060_64	Transposon Tn7 transposition protein TnsC
Cluster 12	16060_03125		8836	10428	1593	CDS	Forward	gnl|XXX|16060_64	hypothetical protein
	16060_03126	uvrB_3	10640	13630	2991	CDS	Forward	gnl|XXX|16060_64	UvrABC system protein B
	16060_03127	add	13696	15975	2280	CDS	Reverse	gnl|XXX|16060_64	Adenosine deaminase
	16060_03164		107	1711	1605	CDS	Forward	gnl|XXX|16060_67	hypothetical protein
	16060_03257		4957	5601	645	CDS	Reverse	gnl|XXX|16060_73	hypothetical protein
	16060_03270		1454	2158	705	CDS	Reverse	gnl|XXX|16060_74	hypothetical protein
Cluster 13	16060_03358		3277	3981	705	CDS	Forward	gnl|XXX|16060_81	hypothetical protein
	16060_03359		4034	4252	219	CDS	Reverse	gnl|XXX|16060_81	hypothetical protein
Cluster 14	16060_03392	oadB	1088	2392	1305	CDS	Reverse	gnl|XXX|16060_84	Oxaloacetate decarboxylase beta chain
	16060_03393		2402	4201	1800	CDS	Reverse	gnl|XXX|16060_84	Methylmalonyl-CoA carboxyltransferase 5S subunit
Cluster 15	16060_03395	citX_2	4736	5221	486	CDS	Forward	gnl|XXX|16060_84	Apo-citrate lyase phosphoribosyl-dephospho-CoA transferase
	16060_03396	citC	6882	7952	1071	CDS	Reverse	gnl|XXX|16060_84	[Citrate [pro-3S]-lyase] ligase
	16060_03409	zur	931	1389	459	CDS	Forward	gnl|XXX|16060_86	Zinc uptake regulation protein
Cluster 16	16060_03437		6092	7078	987	CDS	Reverse	gnl|XXX|16060_88	hypothetical protein
	16060_03438		7230	8543	1314	CDS	Reverse	gnl|XXX|16060_88	hypothetical protein
Cluster 17	16060_03483		3593	4417	825	CDS	Reverse	gnl|XXX|16060_93	hypothetical protein
	16060_03484		4875	5039	165	CDS	Reverse	gnl|XXX|16060_93	hypothetical protein
Cluster 18	16060_03505		658	2334	1677	CDS	Reverse	gnl|XXX|16060_96	hypothetical protein
	16060_03506		2505	2960	456	CDS	Reverse	gnl|XXX|16060_96	hypothetical protein
	16060_03507		5374	5853	480	CDS	Reverse	gnl|XXX|16060_96	hypothetical protein
Cluster 19	16060_03517		786	1655	870	CDS	Forward	gnl|XXX|16060_98	hypothetical protein
	16060_03518		1658	2464	807	CDS	Forward	gnl|XXX|16060_98	hypothetical protein
	16060_03519		2678	3118	441	CDS	Forward	gnl|XXX|16060_98	hypothetical protein
	16060_03521		3789	4370	582	CDS	Forward	gnl|XXX|16060_98	hypothetical protein
	16060_03523		5601	5888	288	CDS	Forward	gnl|XXX|16060_98	hypothetical protein
Cluster 20	16060_03545		138	587	450	CDS	Forward	gnl|XXX|16060_103	hypothetical protein
	16060_03546		725	1144	420	CDS	Forward	gnl|XXX|16060_103	hypothetical protein
	16060_03547		1299	1964	666	CDS	Forward	gnl|XXX|16060_103	hypothetical protein
	16060_03548		2588	3220	633	CDS	Forward	gnl|XXX|16060_103	hypothetical protein
	16060_03549		3934	4479	546	CDS	Forward	gnl|XXX|16060_103	hypothetical protein
	16060_03551		5115	5708	594	CDS	Reverse	gnl|XXX|16060_103	hypothetical protein
	16060_03559		5079	5558	480	CDS	Forward	gnl|XXX|16060_105	hypothetical protein
	16060_03561		6057	6377	321	CDS	Reverse	gnl|XXX|16060_105	hypothetical protein
Cluster 21	16060_03575		161	1276	1116	CDS	Forward	gnl|XXX|16060_108	hypothetical protein
	16060_03576		1411	2193	783	CDS	Forward	gnl|XXX|16060_108	hypothetical protein
	16060_03577		3809	4345	537	CDS	Forward	gnl|XXX|16060_108	hypothetical protein
	16060_03578		4382	4561	180	CDS	Forward	gnl|XXX|16060_108	hypothetical protein
	16060_03636		529	1569	1041	CDS	Forward	gnl|XXX|16060_121	hypothetical protein
	16060_03648	gltK	1300	2154	855	CDS	Reverse	gnl|XXX|16060_129	Glutamate/aspartate import permease protein GltK
Cluster 22	16060_03654		316	717	402	CDS	Reverse	gnl|XXX|16060_131	hypothetical protein
	16060_03655		894	1631	738	CDS	Reverse	gnl|XXX|16060_131	hypothetical protein
